# An Expanded Class of Histidine-Accepting Viral tRNA-like Structures

**DOI:** 10.1101/2020.12.02.408831

**Authors:** Conner J. Langeberg, Madeline E. Sherlock, Andrea MacFadden, Jeffrey S. Kieft

## Abstract

Structured RNA elements are common in the genomes of RNA viruses, often playing critical roles during viral infection. Some RNA elements use forms of tRNA mimicry, but the diverse ways this mimicry can be achieved are poorly understood. Histidine-accepting tRNA-like structures (TLS^His^) are examples found at the 3′ termini of some positive-sense single-stranded RNA (+ssRNA) viruses where they interact with several host proteins, induce histidylation of the RNA genome, and facilitate several processes important for infection, to include replication. As only five TLS^His^ examples had been reported, we explored the possible larger phylogenetic distribution and diversity of this TLS class using bioinformatic approaches. We identified many new examples of TLS^His^, yielding a rigorous consensus sequence and secondary structure model that we validated by chemical probing of representative TLS^His^ RNAs. We confirmed new examples as authentic TLS^His^ by demonstrating their ability to be histidylated *in vitro*, then used mutational analyses to verify a tertiary interaction that is likely analogous to the D- and T-loop interaction found in canonical tRNAs. These results expand our understanding of how diverse RNA sequences achieve tRNA-like structures and functions in the context of viral RNA genomes and lay the groundwork for high-resolution structural studies of tRNA mimicry by histidine-accepting TLSs.
