## Supplementary material for "An Expanded Class of Histidine-Accepting Viral tRNA-like Structures": Sequence alignment

# STOCKHOLM 1.0
#=GF AU Infernal 1.1.2
AB000709.2/6245-6357	AAGGGUUGUCGUU..GGGAUGGA.aCGCA.AUUa..aaUACAUGUGUGACGUGUAUU...UGCG...AACGACGUAAUUAUu..uUUCA..G.GGGUUCGAAUCCC.CCCCG..aACCGC.GGGUA.GCGGCCCA
AB003936.1/2272-2378	ACCCGUUAUUUCC..UGGAUCAC..CUGU.UAA.....CGCACGCUUGGCGUGUAUU...ACAG..uGGGAAUAACUAAAA....GUGA..G.AGGUUCGAAUCCU.CCCUA...ACCCC.GGGUA.GGGGCCCA
AB015145.1/6404-6514	GGCGUUCCUUACG..CGGUUUCU.aCCGA.ACC....uCUAUCGUGUGACGAUAU-G...UUGG...CGUAAGUUUGUAUG...ggUAGA.G.GUGUUCGAAUCAC.CCCCUu..uGUCCUGGGUAAGGACCCCA
AB015146.1/6314-6423	AACGGUUUGCUCA.uUGGUUUGC..GGAA.ACC....uCUCACGUGUGACGUUGAAG...UUUCu.aUGGGCAGUAAUUCU....GCAA..G.GGGUUCGAAUCCC.CCCUU...UCCCC.GGGUA.GGGGCCCA
AB078435.1/6245-6356	AACGAUUGUCAUAucUGGAUCCA..ACAGUU.-.....AAACCAUGUGAUGGUGUAU..aCUGUg.gUAUGGCGUAAAACA...uCGGA..G.AGGUUCGAAUCCU.CCCCU..aACCGC.GGGUA.GCGGCCCA
AB083196.1/6274-6385	AAGGGUAGUGUCU..UGGAGCGC..GCGG.AGUaa.acAUAUAUGGUUCAUAUAUGU...CCGU...AGGCACGUAAAAAA...aGCGA..G.GGAUUCGAAUUCC.CCCGG..aACCCC.CGGUU.GGGGCCCA
AB089381.1/6412-6524	AAGGGUUGGUUGU..UGGAGUUUu.CACGUGA......GACGUUGGUGCAACGUAACu.gCGUG..uACAACUGUAAAAGU....aAAAA.G.GGGUUCGAAUCCC.CCCUU..uACCCC.GGGUAuGGGGCCCA
AB113116.1/6245-6356	AAGGGUUGUCGUU..GGGAUGGA.aCGCA.AUUa..aaUACAUGUGUGACGUGUAUU...UGCG...AACGACGUAAUUAU...uUUCA..G.GGGUUCGAAUCCC.CCCCG..aACCGC.GGGUA.GCGGCCCA
AB126003.1/6245-6356	AAGGGUUGUCGUU..AGGAUGGA.aCGCA.AUUa..aaUACAUGUGUGACGUGUAUU...UGCG...AACGACGUAAUUAU...uUUCA..G.GGGUUCGAAUCCC.CCCCG..aACCGC.GGGUA.GCGGCCCA
AB162006.1/6403-6511	GGGCUUCCUUACG..CGGUUUCU.aCCGA.ACC....uCUAUCGUGUGACGAUAUG....UUGG...CGUAAGUUUGAUGG....GAGA..G.GUGUUCGAAUCAC.CCCCUu..uGUCCUGGGUAAGGACCCCA
AB261167.1/6377-6485	CGGCUUUCUCAUC..UGGAUCGUaUUGUC.CU......CUCCCCUGUGAAGGUGAU....GACUU..GAUGAGUUUGUAUAa..uACGA..G.GGGUUCGAAUCCC.CCCUA...ACCCC.GGGUA.GGGGCCCA
AB261175.1/6198-6304	ACCUGUUAUUUCC..UGGAUCAC..CUGU.UAA.....CGUACGCGUGGCGUAUAUU...ACAG..uGGGAAUAACUAAAA....GUGA..G.AGGUUCGAAUCCU.CCCGA...ACCCC.CGGUU.GGGGCCCA
AB354955.1/1383-1493	AAGGGUUGUGUCU..UGGAUCGC..GCGG.GUCaa.auGUAUAUGGUUCAUAUACAU...CCGC...AGGCACGUAAUAAA....GCGA..G.GGGUUCGAAUCCA.CCCGU..uACCCC.CGGUA.GGGGCCCA
AB355139.1/6273-6383	AAGGGUAGUGUCU..UGGAGCGC..GCGG.AGUaa.acAUAUAUGGUUCAUAUAUGU...CCGU...AGGCACGUAAAAAA....GCGA..G.GGAUUCGAAUUCC.CCCGG..aACCCC.CGGUU.GGGGCCCA
AB369275.1/6285-6395	AAGGGUUGUGUCU..UGGAUCGC..GCGG.GUCaa.auGUAUAUGGUUCAUAUACAU...CCGC...AGGCACGUGAUAAA....GCGA..G.GGGUUCGAAUCCC.CCCGU..uACCCC.CGGUA.GGGGCCCA
AB628188.1/6285-6395	AAGGGUUGUGUCU..UGGUUCGC..GCGG.GUCaa.auGUAUAUGGUUCAUAUACAU...CCGU...AGGCACGUAAUAAA....GCGA..G.GGGUUCAAAUCCC.CCCGU..uACCCC.CGGUA.GGGGCCCA
AB917427.1/6324-6431	AAGAGAUGAGUCG..aGGUAUCGGGUAAUCGA.......UGGUGGGUGCCACCUA....GAUUA...UGGCUCAUUGCUUA....CCGAggG.AGGUUCGAAUCCC.CCCUA...ACCCC.GGGUA.GGGGCCCA
AF012917.1/793-903	AAGGGUAGUGUCU..UGGAGCGC..GCGG.AGUaa.acAUAUAUGGUUCAUAUAUGU...CCGU...AGGCACGUAAAAAA....GCGA..G.GGAUUCGAAUUCC.CCCGU..uACCGC.GGGUA.GCGGCCCA
AF033848.1/3207-3318	AAGGGUUGUGUAU.aUGGAUCAU..GCGG.AUAaa.guUAUACUGGUGCAGUAUAAC...CCGU..uAUACACAUUAAAUU....AUGA..G.GGAUUCGAAUUCC.CCCUU...ACCUC.GGGUA.GAGGCCCA
AF062519.1/1368-1478	AAGGGUAGUGUCU..UGGAGCGC..GCGG.AGUaa.acAUAUAUGGUUCAUAUAUGU...CCGU...AGGCACGUAAAAAA....GCCA..G.GGAUUCGAAUUCC.CCCGG..aACCCC.GGGUU.GGGGCCCA
AF126505.1/938-1048	AAGGGUUGUGUCU..UGGAUCGC..GCGG.GUCaa.auGUAUAUGGUUAAUAUACAU...CCGU...AGGCACGUAAUAAA....GCGA..G.GGGUUCGAAUCCC.CCCGU..uACCCC.CGGUU.GGGGCCGA
AF132907.1/579-690	AACGAUUGUCAUAucUGGAUCCA..ACAGUU.-.....AAACCAUGUGAUGGUGUAU..aCUGUg.gUAUGGCGUAAAACA...uCGGA..G.AGGUUCGAAUCCU.CCCCU..aACCGC.CGGUA.GCGGCCCA
AF132908.1/726-837	AACGAUUGUCAUAucUGGAUCCA..ACAGUU.-.....AAACCAUGUGAUGGUGUAU..aCUGUg.gUAUGGCGUAAAACA...aCGGA..G.AGGUUCGAAUCCU.CCCCU..aACCGC.CGGUA.GCGGCCCA
AF165190.1/6285-6395	AAGGGUUGUGUCU..UGGAUCGC..GCGG.GUCaa.auGUAUAUGGUUCAUAUACAU...CCGC...AGGCACGUAAUAAA....GCGA..G.GGGUUCGAAUCCC.CCCGU..uACCCC.CGGUA.GGGGCCCA
AF254924.1/6194-6300	ACCUGUUAUUUCC..UGGAUCAC..CUGU.UAA.....CGUACGCGUGGCGUAUAUU...ACAG..uGGGAAUAACUAAAA....GUGA..G.AGGUUCGAAUCCU.CCCUA...ACCCC.GGGUA.GGGGCCCC
AF273221.1/6285-6395	AAGGGUUGUGUCU..UGGAUCGC..GCGG.GUCaa.auGUAUAUGGUGCAUAUACAU...CCGC...AGGCACGUAAUAAA....GCGA..G.GGGUUCGAAUCCC.CCCGU..uACCCC.CGGUA.GGGGCCCA
AF321057.1/6450-6562	AAGGGAUUGUUUGcgCGGUUUCUA..CCG.AGCc...uCUGCUGUGUGACAGUAAGC...UGGC..gUAAGCAAUUAUGGG....UAGA..G.GUGUUCGAAUCAC.CCCCUu.uGCCCC.GGGUA.GGGGCCCA
AF395898.3/6378-6485	AAGAGAUGAGUCG..aGGUAUCGG.GUCG.UCG.....AUGGCGGGUGCCGCCUAGA...CAA-...UGGCUCAUUGCUUU....CCGAggG.AGGUUCGAAUCCC.CCCUA...ACCCC.GGGUU.GGGGCCCA
AF417242.1/6314-6424	AACGGUUUGCUCA.uUGGUUUGC..GGAA.ACC....uCUCACGUGUGACGUUGAAG...UUUCu.aUGGGCAGUAAUUCU....GCAA..G.GGGUUCGAAUCCC.CCCUU..uUCCCC.GGGUA.GGGGCCCA
AF417243.1/6314-6424	AACGGUUUGCUCA.uUGGUUUGC..GGAA.ACC....uCUCACGUGUGACGUUGAAG...UUUCu.aUGGGCAGUAAUUCU....GCAA..G.GGGUUCGAAUCCC.CCCCU..uUCCCC.GGGUA.GGGGCCCA
AJ243571.1/6273-6383	AAGGGUAGUGUCU..UGGAGCGC..GCGG.AGUaa.acAUAUAUGGUUCAUAUAUGU...CCGU...AGGCACGUAAAAAA....GCGA..G.GGAUUCGAAUUCC.CCCGG..aACCGC.CGGUU.GCGGCCCA
AJ252189.2/6402-6513	GGGCGUUCUUACG..CGGUUUCUa.CCGA.GUC....uCUGUCGUGUGACGACAUG-...CUGG...CGUAAGUUUGUAUGg..gUAGA..G.GUGUUCGAAUCAC.CCCCUu..uGUCCUGGGUAAGGACCCCA
AJ295948.1/6403-6513	GGGCUUUCUUACG..CGGUUUCUa.CCAA.ACC....uCUGUCGUGUGACGACAU-G...UUGG...CGUAAGUUUGUAUGg..gUAGA..G.GUGUUCGAAUCAC.CCCCUu..uGUCCUGGGUAAGGACCCCA
AJ308228.1/6245-6357	AAGGGUUGUCGUU..AGGAUGGA.aCGCA.AUUa..aaUACAUGUGUGACGUGUAUU...UGCG...AACGACGUAAUUAUu..uUUCA..G.GGGUUCGAAUCCC.CCCCG..aACCGC.GGGUA.GCGGCCCA
J557824.1/2802-2910	ACUGGUUGCUGUC..UGGAUCCA.uACAG.UUC.....ACGCGCAGUGUGCGUAUUA...CUGU...GACAGUGGAAGAUU...aUGGA..G.GGGUUCGAAUCCC.CCCCA..uACCCC.GGGUA.GGGGCCCA
AM262165.1/761-873	AACGAUUGUCAUAucUGGAUCCA..ACAGUU.-.....AAACCAUGUGAUGGUGUAU..aCUGUg.gUAUGGCGUAAAACA...uCGGA..GaAGGUUCGAAUCCU.CCCCU..aACCGC.CGGUA.GCGGCCCA
AM398436.1/6270-6381	AAGAGUUGUACAU.cCGGAUCUA.uAAAG.GGA.....AAAACGUGUGACGUUUGGA..aCUUUa.gGUGUACGUAAAAAC....UAGA..G.AGGUUCGAAUCCU.CCCUG..uACCCC.CGGUA.GGGGCCCA
AX466964.1/8123-8234	AACGAUUGUCAUAucUGGAUCCA..ACAGUU.-.....AAACCAUGUGAUGGUGUAU..aCUGUg.gUAUGGCGUAAAACA...aCGGA..G.AGGUUCGAAUCCU.CCCCU..aACCGC.GGGUA.GCGGCCCA
AY376394.1/938-1049	AAGGGUUGUGUAU.aUGGACCAU..GCGG.AUAaa.guUAUACUGGUGCAGUAUAAC...CCGU..uAUACACAUAAAAUU....AUGA..G.GGAUUCGAAUUCC.CCCUU...ACCUC.GGGUA.GAGGCCCA
AY571290.1/6501-6612	AAGGGUUGUGUAU.aUGGAUCAU..GCGG.AUAaa.guUAUACUGGUGCAGUAUAAC...CCGU..uAUACACGUAAAAUU....AUGA..G.GGAUUCGAAUUCC.CCCUU...ACCUC.GGGUA.GAGGCCCA
AY633749.1/700-810	AAGGGUUGUGUCU..UGGAUCGC..GCGG.GUUaa.auGUAUAUGGUUCAUAUACAU...CCGC...AGGCACGUAAUAAA....GCGA..G.GGGUUCGAAUCCC.CCCGU..uACCCC.CGGUA.GGGGGCCA
AY686725.1/578-689	AAGGGUUGUGUCU..UGGAUCGC..GCGG.GGUcaaauGUAUAUGGUUCAUAUACAU...CCGC...AGGCACGUAAUAAA....GCGA..G.GGGUUCGAAUCCC.CCCGU..uACCCC.CGGUA.GGGGCCCA
AY751778.1/6179-6285	UCUGGUUGUUCCU..UGGAUUGC..UACG.UUCa...cCAGAUUUGUGUAAUCUGGC...CGUU...AGGAACUUAAAAUU....GCGC..G.GAGUUCGAAUCUC.CCCCU...GUCCC.GGGUA.GGGAACC-
D13438.1/6397-6507	AAGGGUUUGUCGU..UGGUUUCU.uCACG.GAA.....AACGUUGGUGCAACGCAAU..aCGUG..uACGACUAUAAAAAU...aAGAA..G.GGGUUCGAAUCCC.CCCCG..uACCCC.GGGUA.GGGGCCCA
D38444.1/6197-6303	ACCUGUUAUUUCC..UGGAUCAC..CUGU.UAA.....CGUACGCGUGGCGUAUAUU...ACAG..uGGGAAUAACUAAAA....GUGA..G.AGGUUCGAAUCCU.CCCUA...ACCCC.GGGUA.GGGGCCCA
D63809.1/6285-6395	AAGGGUUGUGUCU..UGGAUCGC..GCGG.GUCaa.guGUAUAUGGUGCAUAUACAU...CCGC...AGGCACGUAAUAAA....GCGA..G.GGGUUCGAAUCCC.CCCGU..uACCCC.CGGUA.GGGGCCCA
DQ139262.1/6500-6611	AAGGGUUGUGUAU.aUGGAUCAU..GCGG.AUAaa.guUAUACUGGUGCAGUAUAAC...CCGU..uGUACACAUAAAAUU....AUGA..G.GGAUUCGAAUUCC.CCCUU...ACCUC.GGGUA.GAGGCCCA
DQ223770.1/6196-6302	ACCUGUUAUUUCC..UGGAUCAC..CUGU.UAA.....CGUACGCGUGGCGUAUAUC...ACAG..uGGGAAUAACUAAAA....GUGA..G.AGGUUCGAAUCCU.CCCUA...ACCCC.GGGUA.GGGGCCCA
DQ355023.1/6265-6375	AAGGGUAGUGUCU..UGGAACGC..GCGG.GUCaa.auAUAAGUGGUUCACUUAUAU...CCGU...AGGCACGAAAAAUU....GCGU..G.GGAUUCGAAUUCC.CCCGG..aACCCC.CGGUA.GGGGCCCA
DQ356949.1/6687-6794	UGGUGUUGGUCGG.cUGGAUUCA..CGUGCUG......UGAGGAGAGAAAUCAUACA..gCAUG...CCGAUCGUAAAAUG....UGGA..G.GGGUUCGAAUCCC.CCCUA...ACCCC.GGGUA.GGGGCCCA
DQ767631.2/6314-6424	AACGGUUUGCUCA.uUGGUUUGC..GGAA.ACC....uCUCACGUGUGACGUUGAAG...UUUCu.aUGGGCAGUAAUUCU....GCAA..G.GGGUUCGAAUCCC.CCCUU..uUCCCU.GGGUA.AGGGCCCA
E03624.1/5886-5997	AAGGGUUGUGUAU.aUGGAUCAU..GCGG.AUAaa.guUAUACUGGUGCAGUAUAAC...CCGU..uAUACACAUAAAAUU....AUGA..G.GGAUUCGAAUUCC.CCCUU...ACCUC.GGGUA.GAGGCCCA
EF375551.1/6285-6395	AAGGGUUGUGUCU..UGGUUCGC..GCGG.GUCaa.guGUAUAUGGUGCAUAUACAU...CCGU...AGGCACGUAAUAAA....GCGA..G.GGAUUCGAAUUCC.CCCGU..uACCCC.CGGUA.GGGGCCCA
EF432728.1/2177-2283	ACCUGUUAUUUCC..UGGAUCAC..CUGU.UAA.....CGUGCGCGUGGCGCAUAUU...ACAG..uGGGAAUAACUAAAA....GUGA..G.AGGUUCGAAUCCU.CCCUA...ACCCC.GGGUA.GGGGCCCA
EU413669.1/3203-3309	ACCCCUUAUUUCC..UGGAUCAC..CUGU.UAA.....CGCACGUUUGACGUGUAUU...ACAG..uGGGAAUAAGUAAAA....GUGA..G.AGGUUCGAAUCCU.CCCUA...ACCCC.GGGUA.GGGGCCCA
EU684141.1/6184-6290	UCUGGUUGUUCCC..UGGAUCAC..UACG.UCAa...cUUGCUUUGUGUAAGCAAGC...CGUU...GGGAACACAAAAUU....GUGA..G.GAGUUCGAAUCUC.CCCCU...GUCCC.GGGUA.GGGAACC-
FJ848666.1/6313-6422	AACGGUUUGCUCA.uUGGUUUGC.gAAAA.CCU.....CUCGCGUGUGACGCUGAAG...UUUUu.aUGGGCAGUAAUUCU....GCAA..G.GGGUUCGAAUCCC.CCCUU...UCCCC.GGGUA.GGGGCCCA
FN985165.1/6273-6383	AAGGGUAGUGUCU..UGGAGCGC..GCGG.AGUaa.acAUAUAUGGUUCAUAUAUGU...CCGU...AGGCACGUAAAAAA....GCGA..G.GGAUUCGAAUUCC.CCCGU..uACCCC.CGGUU.GGGGCCCA
FR878069.1/6282-6392	AAGGGUUGUGUCA..UGGAUCGC..GCGG.GUUga.auGUAUAUGGUUCAUAUACAU...CCGC...UGGCACGUAAUAAA....GCGA..G.GGGUUCGAAUCCC.CCCGU..uACCCC.CGGUA.GGGGCCCA
GQ280794.1/6273-6383	AAGGGUAGUGUCU..UGGAGCGC..GCGG.AGUaa.acAUAUAUGGUUCAUAUAUGU...CCGU...AGGCACGUAAAAAA....GCGA..G.GGAUUCGAAUUCC.CCCGU..uACCCC.CGGUA.GGGGCCCA
GQ401365.1/6204-6311	ACCCCAUAUUUCC..UGGAUCGC.cCUGU.UAA.....CGCACGUUGGACGUGUAUU...ACAG..uGGGAAUAUGUAAAA....GCGA..G.AGGUUCGAAUCCU.CCCUA...ACCCC.GGGUA.GGGGCCCA
GU324660.1/813-923	AAGGGUUGUGUCU..UGGAUCGC..GCGG.GUCaa.auGUAUAUGGUUCAUAUACAU...CCGC...AGGCACGUAAUAAA....GCGA..G.GGGUUCGAAUCCC.CCCGU..uACCCC.CGGUA.GCGGCCCA
HE818410.1/6285-6396	AAGGGUUGUGUCU..UGGAUCGC..GCGG.GUCaa.auGUAUAUGGUUCAUAUACAU...CCGC...AGGCACGUAAUAAA....GCGA..G.GGGUUCGAAUCCC.CCCGUu.aACCGC.CGGUA.GGGGCCCA
HE818412.1/6285-6394	AAGGGUUGUGUCU..UGGAUCGC..GCGG.GUCaa.auGUAUAUGGUUCAUAUACAU...CCGC...AG-CACGUAAUAAA....GCGA..G.GGGUUCGAAUCCC.CCCGU..uACCCC.CGGUA.GGGGCCCA
HE818416.1/6285-6395	AAGGGUUGUGUCU..UGGAUCGC..GCGG.GUCaa.auGUAUAUGGUUCAUAUACAU...CCGC...AGGCACGUAAUAA-....GCGA..G.GGGUUCGAAUCCC.CCCGUu.aACCGC.CGGUA.GGGGCCCA
HE818418.1/6284-6394	AAGGGUUGUGUCU..UGGAUCGC..GCGG.GUCaa.auGUAUAUGGUUCAUAUACAU...CCGC...AGGCACGUAAUAAA....GCGA..G.GGGUUCGAAUCCC.CCCCG..uACCCC.CGGUA.GGGGCCCA
HE818421.1/6284-6394	AAGGGUUGUGUCU..UGGAACGC..GCGG.GUCaa.auGUAUAUGGUUCAUAUACAU...CCGC...AGGCACGUAAUAAA....GCGA..G.GGGUUCGAAUCCC.CCCGU..uACCCC.CGGUA.GGGGCCCA
HE818423.1/6285-6396	AAGGGUUGUGUCU..UGGAACGC..GCGG.GUCaa.auGUAUAUGGUUCAUAUACAU...CCGC...AGGCACGUAAUAAA....GCGA..G.GGGUUCGAAUCCC.CCCGUu.aACCGC.CGGUA.GGGGCCCA
HE818425.1/6285-6395	AAGGGUUGUGUCU..UGGAUCGC..GCGG.GUCaa.auGUAUAUGGUUCAUAUACAU...CCGC...AGGCACGUAAUAAA....GCGA..G.GGGUUCGAAUCCC.CCCGU...ACCCC.CGGuUAGGGGCCCA
HE818426.1/6287-6396	AAGGGUUGUGUCU..UGGAUCGC..GCGG.GUCaa.auGUAUAUGGUUCAUAUACAU...CCGC...AGGCACGAAUAAA-....GCGA..G.GGGUUCGAAUCCC.CCCGU..uACCCC.CGGUA.GGGGCCCA
HE818431.1/6285-6396	AAGGGUUGUGUCU..UGGAUCGC..GCGG.GUCaa.auGUAUAUGGUUCAUAUACAU...CCGC...GGGCACGUAAUAAA....GCGA..G.GGGUUCGAAUCCC.CCCGUu.aACCGC.CGGUA.GGGGCCCA
HE818433.1/6285-6395	AAGGGUUGUGUCU..UGGAUCGC..GCGG.GUCaa.auGUAUAUGGUUCAUAUACAU...CCGC...AGGCACGUAAUAAA....GCGA..G.GGGUUCGAAUCCC.CCCGU..uACCGC.CGGUA.GGGGCCCA
HE818441.1/6285-6396	AAGGGUUGUGUCU..UGGAUCGC..GCGG.GUCaa.auGUAUAUGGUUCAUAUACAU...CCGC...AGGCACGUAAUAAA....GCGA..G.GGGUUCGAAUCCC.CCCGUu.aCCCCC.CGGUA.GGGGCCCA
HE818442.1/6285-6395	AAGGGUUGUGUCU..UGGAUCGC..GCGG.GUUga.auGUAUAUGGUUCAUAUACAU...CCGC...AGGCACGUAAUAAA....GCGA..G.GGGUUCGAAUCCC.CCCGU..uACCGC.CGGUA.GGGGCCCA
HE818448.1/6285-6395	AAGGGUUGUGUCU..UGGAUCGC..GCGG.GACaa.auGUAUAUGGUUCAUAUACAU...CCGC...AGGCACGUAAUAAA....GCGA..G.GGGUUCGAAUCCC.CCCGU..uACCGC.CGGUA.GGGGCCCA
HM008919.1/6314-6424	AACGGUUUGCUCA.uUGGUUUGC..GGAA.ACC....uCUCACGUGUGACGUCGAAG...UUUCu.aUGGGCAGUAAUUCU....GCAA..G.GGGUUCGAAUCCC.CCCUU..uUCCCC.GGGUA.GGGGCCCA
HQ389540.1/6683-6791	UGCAGUUGCUUGG.cUGGAUCAA..CGUACCG......UGAGGAGAGAAAUCAUACG..gUAUG...CCGAGUGUUAAAAG...gUUGA..G.GGGUUCGAAUCCC.CCCUU...ACCCC.GGGUA.GGGGCCCA
HQ667978.1/6205-6311	ACCCCAUAUUUCC..UGGAUCAC..CUGU.UAA.....CGCACGUUGGACGUGUAUU...ACAG..uGGGAAUAUGUAAAA....GUGA..G.AGGUUCGAAUCCU.CCCUA...ACCCC.GGGUA.GGGGCCCA
HQ667979.1/6205-6311	ACCCCAUAUUUCC..UGGAUCAC..CUGU.UAA.....CGCACGUCGGACGUGUAUU...ACAG..uGGGAAUAUGUAAAA....GUGA..G.AGGUUCGAAUCCU.CCCUA...ACCCC.GGGUA.GGGGCCCA
JF729471.1/6399-6506	ACUGGUUGUCGUC..UGGAACUG.cUACG.UUA.....ACGCCUUGUGUAGGUAUUG...CGUU...GGCGACGUAAAACA...gCAGG..G.UGGUUCGAAUCCA.CCCUU...ACCCC.GGGUA.GGGGCCCA
JN205074.1/6205-6311	ACCCCUUAUUUCC..UGGAUCAC..CUGU.UAA.....CGCACGUUCGACGUGUAUU...ACAG..uGGGAAUAAGUAAAA....GUGA..G.AGGUUCGAAUCCU.CCCUA...ACCCC.GGGUA.GGGGCCCA
JQ285996.1/600-710	AAGGGUUGUGUCU..UGGUUCGC..GCGG.GUCaa.auGUAUGUGGUGCAUAUACAU...CCGU...AGGCACGUAAUAAA....GCGA..G.GGAUUCGAAUUCC.CCCGU..aACCGC.CGGUU.GGGGCCCA
JQ319721.1/886-992	ACCUGUUAUUUCC..UGGAUCAC..CUGU.UAA.....CGUACGUUUGACGUGUAUU...ACAG..uGGGAAUAAGUAAAA....GUGA..G.AGGUUCGAAUCCU.CCCUA...ACCCC.GGGUA.GGGGCCCA
JQ895560.1/1383-1494	AAGGGUUGUGUCU..UGGAUCGC..GCGG.GUCaa.auGUAUAUGGUUCAUAUACAU...CCGC...AGGCACGUAAUAAA....GCGA..G.GGGUUCGAAUCCC.CCCGU..uACCCC.CGGUAGGcGGCCCA
JX575184.1/6285-6395	AAGGGUUGUGUCU..UGGUUCGC..GCGG.GUCaa.auGUAUAUGGUGCAUAUACAU...CCGU...AGGCACGUGAUAAA....GCGA..G.GGAUUCGAAUUCC.CCCGU..uACCGC.CGGUA.GGGGCCCA
JX993906.1/6285-6394	AAGGGUUGUGUCU..UGGAUCGC..GCGG.GUCaa.auGUAUAUGGUUCAUAUACAU...CCGC...AGGCACGUAAUAAA....GCGA..G.GGGUUCGAAUCCC.CCCGU..uACCCC.--GUAgGGGGCCCA
KC851866.1/6314-6423	AACGGUUUGCUCA.uUGGUUUGC..GGAA.ACC....uCUCACGUGUGACGUCGAAG...UUUCu.aUGGGCAGUAAUUCU....GCAA..G.GGGUUCGAAUCCC.CCCUU...UCCCC.GGGUA.GGGGCCCA
KF155230.1/6314-6424	AACGGUUUGCUCA.uUGGUUUGC..GGAA.ACC....uCUCACGUGUGACGUUGAAG...UUUCu.aUGGGCAGUAAUUCU....GCAA..G.GGGUUCGAAUCCC.CCCUU...UCCCC.GGGUAgGGGGCCCA
KF155231.1/6314-6423	AACGGUUUGCUCA.uUGGUUUGC.gGAAA.CCU.....CUCACGUGUGACGUUGAAG...UUUUu.aUGGGCAGUAAUUCU....GCAA..G.GGGUUCGAAUCCC.CCCUU...UCCCC.GGGUA.GGGGCCCA
KF155232.1/6314-6424	AACGGUUUGCUCA.uUGGUUUGC..GGAA.ACC....uCUCACGUGUGACGUUGAAG...UUUCu.aUGGGCAGUAAUUCU....GCAA..G.GGGUUCGAAUCCC.CCCUU...UCCCCGgGGUA.GGGGCCCA
KF477193.1/6288-6398	AAGGGUUUUGUCU..UGGAACGC..GCGG.GUUaa.auAUACAUGGUUCAUGUAUAU...CCGU...AGACAAGUAAUAAU....GCGU..G.GGAUUCGAAUUCC.CCCGG..aACCCC.CGGUA.GGGGCCCA
KF495564.1/6265-6379	AGGGUUUGGCUGU.uUGGAUCAA..GUAG.AAA....cUACACAGGUGCUGUGCAAG..aCUAC..aAUGGCCUUUAAAAAauuuUUGA..G.GAGUUCGAAUCUC.CCCGAu.gACCcc.cga.a.cuGGCCCA
KF495565.1/6265-6379	AGGGUUUGGCUGU.uUGGGUCAA..GUAG.AAA....cUACACAGGUGCUGUGCAAG..aCUAC..aAUGGCCUUUUAAAAauuuUUGA..G.GAGUUCGAAUCUC.CCCGAu.gACCcc.cga.a.cuGGCCCA
KF855954.1/6500-6611	AAGGCACGUGUAU.aUGGAUCAU..GCGG.AUAaa.guUAUACUGGUGCAGUAUAAC...CCGU..uAUACACAUAAAAUU....AUGA..G.GGAUUCGAAUUCC.CCCUU...ACCUC.GGGUA.GAGGCCCU
KJ207374.1/6273-6385	AAGGGUAGUGUCU..UGGAGCGC..GCGG.AGUaa.acAUAUAUGGUGCAUAUAUGU...CCGU...AGGCACGUAAAAAA....GCGA..G.GGAUUCGAAUUCC.CCCGGagcACCAC.UGGUG.GUGGCCCA
KJ207375.1/6191-6296	ACCCGUUAUUUCC..UGGAUCAC..CUGU.UAA.....CGCACGCUUGGCGUGUAUU...ACAG..uGGGAAUAACUAAAA....GUGA..G.AGGUUCGAAUCCU.CCCUG...ACCUC.A-GUG.GUGGCCCA
KJ631123.1/6245-6356	AAGGGUUGUCGUU..GGGAUGGA.aCGCA.AUUu..aaUACAUGUGUGACGUGUAUU...UGCG...AACGACGUAAUUAU...uUUCA..G.GGGUUCGAAUCCC.CCCCG..aACCGC.GGGUA.GCGGCCCA
KM873784.1/6314-6423	AACGGUUUGCUCA.uUGGUUUGC..GGAA.ACC....uCUCACGUGUGACGUCGAAG...UUUCu.aUGGGCAGUAAUUCU....GCAA..G.GGGUUCGAAUCCC.CCUUU...UCCCC.GGGUA.GGGGCCCA
KM873788.1/6314-6425	AACGGUUUGCUCA.uUGGUUUGC..GGAA.ACC....uCUCACGUGUGACGUUGAAG...UUUCu.aUGGGCAGUAAUUCU....GCAA..G.GGGUUCGAAUCCC.CCCCUu.uUCCCC.GGGUA.GGGGCCCA
KP244682.1/6314-6423	AACGGUUUGCUCA.uUGGUUUGC..GGAA.ACC....uCUCACGUGUGACGUUGAAG...UUUCu.aUGGGCAGUAAUUCU....GCAA..G.GGGUUCGAAUCCC.CCCUU..uUCCCC.GGGUA.GGGGCCC-
KP345899.1/6245-6356	AAGGGUUGUCGUU..GGGAUGGA.aCGCA.AUUa..aaUACACGUGUGACGUGUAUU...UGCG...AACGACGUAAUUAU...uUUCA..G.GGGUUCGAAUCCC.CCCCG..aACCGC.GGGUA.GCGGCCCA
KR537870.1/6273-6383	AAGGGUUGUGUCU..UGGAUCGC..GCGG.GUUaa.auGUAUAUGGUUCAUAUACAU...CUGC...AGGCACGUAAUAAA....GCGA..G.GGGUUCGAAUCCC.CCCGU..uACCCC.CGGUA.GGGGCCCA
KT236095.1/6314-6423	AACGGUUUGCUCG.uUGGUUUGC..GGAA.ACC....uCUCACGUGUGACGUCGAAG...UUUCu.aUGGGCAGUAAUUCU....GCAA..G.GGGUUCGAAUCCC.CCCUU...UCCCC.GGGUA.GGGGCCCA
KT383474.1/6284-6393	AAGGGUAGUGUCU..UGGAGCGC..GCGG.GACaa.auGUGUAUGGUUCAUACACAU...CCGU...AGGCACGUAAUAAA....GCGA..G.GGAUUCGAAUUCC.CCCGG..aACCCC.CGG-A.GGGGCCCA
KU133476.1/6285-6395	AAGGGUUGUGUCU..UGGUUCGC..GCGG.GUCaa.auGUAUAUGGUGCAUAUACAU...CCGU...AGGCACGUAAUAAA....GCGA..G.GGAUUCGAAUUCC.CCCGU..uACCCC.CGGUA.GGGGCCCA
KU140424.1/6314-6424	AACGGUUUGCUCA.uUGGUUUGC..GGAA.ACC....uCUCACAUGUGACGUUGAAG...UUUCu.aUGGGCAGUAAUUCU....GCAA..G.GGGUUCGAAUCCC.CCCUU..uCCCCC.GGGUA.GGGGCCCA
KU321698.1/6273-6383	AAGGGUAGUGUCU..UGGAGCGC..GCGG.AGUaa.acAUAUAUGGUUCAUAUAUGU...CCGU...AGGCACGUAAAAAA....GCGA..G.GGGUUCGAAUCCC.CCCGU..uACCCC.CGGUU.GGGGCCCA
KU594507.2/6289-6399	AAGGGUUUUGUCU..UGGAAUGC..GCGG.GUUaa.auAUACAUGGUUCAUGUAUAU...CCGU...AGACAAGUAAUAAU....GCGU..G.GGAUUCGAAUUCC.CCCGG..aACCCC.CGGUA.GGGGCCCA
KU659022.1/6242-6350	AAGGGUAGUCGUC..UGGAUGAA.aCACA.AGAu...uUACACGUGUGACGUGUAUA...UGUG...GGCGACGUAAAAUU....UUCA..G.GGGUUCGAAUCCC.CCCGA...ACCGC.GGGUA.GCGGCCCA
KX087214.1/676-783	ACUGGUUGUCGUC..UGGAACUG.cUACGUUA......ACGCCUUGUGUAGGUAUU...ACGUU...GGCGACGUAAAACA...gCAGG..G.UGGUUCGAAUCCA.CCCUU...ACCCC.GGGUA.GGGGCCCA
KX087216.1/632-740	ACUGGUUGUCGUC..UGGAACUG.cUACGUUA......ACGCCUUGUGUAGGUAUU...ACGUU...GGCGACGUAAAACA...gCAGG..G.UGGUUCGAAUCCA.CCCUU...ACCCCGgGGUA.GGGGCCCA
KX187305.1/6412-6522	AAGGGUUGGUUGU..UGGAGUUU.uCACGUGA......GACGUUGGUGCAACGUAACu.gCGUG..uACAACUGUAAAAGU...aAAAA..G.GGGUUCGAAUCCC.CCCUU..uACCCC.GGGUAuGGGGCC--
KX434725.1/6276-6386	AUGUCUUUCACCGcuCGGAUGGU..CUGU.UUG.....UCUUCCCGUAAGGAAAAGA...ACAGuggUGGUGAAAUAAAAA....ACUA..G.GGGUUCGAAUCCC.CCCUG...ACCCC.GGGUA.GGGGCCCA
KX619418.1/6282-6392	AAGGGUAGUGUCU..UGGAGCGC..GCGG.GACaa.auGUGUAUGGUUCAUACACAU...CCGU...AGGCACGUAAUAAA....GCGA..G.GGAUUCGAAUUCC.CCCGG..aACCCC.CGGUA.GGGGCCCA
KX711903.1/6273-6383	AAGGGUUGUGUCA..UGGAACGC..GCGG.AUUaa.auGUAUAUGGUUCAUAUACAU...CCGC...UGGCACGUAAUAAA....GCGA..G.GGGUUCGAAUCCC.CCCGU..uACCCC.CGGUA.GGGGCCCA
KX883742.1/6252-6361	AAGGGUUGUCGUU..AGGAUGGA.aCGCA.AUUa..aaUACAUGUGUGACGUGUAUU...UGCG...AACGACGUAAUUAU...uUUCA..G.GGGUUCGAAUCCC.CCCCG..aACCGC.GGGUA.GCGGCC--
KX883788.1/6267-6375	AACGGUUUGCUCA.uUGGUUUGC..GGAA.ACC....uCUCACGUGUGACGUCGAAG...UUUCu.aUGGGCAGUAAUUCU....GCAA..G.GGGUUCGAAUCCC.CCCUU...UCCCC.GGGUA.GGGGCCC-
KY040049.1/6314-6424	AACGGUUUGCUCA.uUGGUUUGC..GGAA.ACC....uCUCACGUGUGACGUUGAAG...UUUCu.aUGGGCAGUAAUUCU....GCAA..G.GGGUUCGAAACCC.CCCUU..uUCCCC.GGGUA.GGGGCCCA
KY810788.1/6273-6383	AAGGGUAGUGUCU..UGGAGCGC..GCGG.AGUaa.acAUAUAUGGUUCAUAUAUGU...CCGU...AGGCACGUAAAAAA...AGCG...G.GGAUUCGAAUUCC.CCCGG..aACCCC.CGGUU.GGGGCCCA
KY949475.1/6272-6382	AAGGGUAGUGUCU..UGGAGCGC..GCGG.AGUaa.acAUAUAUGGUUCAUAUAUGU...CCGU...AGGCACGUAAUAAA....GCGA..G.GGAUUCGAAUUCC.CCCGG..aACCCC.CGGUU.GGGGCCCA
KY949480.1/6273-6383	AAGGGUAGUGUCU..UGGAGCGC..GCGG.AGUaa.acAUAUAUGGUUCAUAUAUAU...CCGU...AGGCACGUAAAAAA....GCGA..G.GGAUUCGAAUUCC.CCCGU..uACCCC.CGGUU.GGGGCCCA
KY949481.1/6273-6383	AAGGGUAGUGUCU..UGGAGCGC..GCGG.AGUaa.acAUACAUGGUUCAUAUAUGU...CCGU...AGGCACGUAAUAAA....GCGA..G.GGAUUCGAAUUCC.CCCGG..aACCCC.CGGUU.GGGGCCCA
KY967223.1/6273-6383	AAGGGUAGUGUCU..UGGAGCGC..GCGG.AGUaa.acAUAUAUGGUUCAUAUAUGU...CCGU...AGGCACGUAAUAAA....GCGA..G.GGAUUCGAAUUCC.CCCGU..uACCCC.CGGUU.GGGGCCCA
L35073.1/567-678		AAGGGUUGUCGUU..AGGAUGGA.aCGCA.AUUa..aaUACAUGUGUGACGUGUAUU...UGCG...AACGACGUAAUUAU...uUUCA..G.GGGUUCGAAUCCC.CCCCG..aACCGC.GGGUA.GGGGCCCA
L35074.1/570-680		AAGGGUUGUCGUU..AGGAUGGA.aCGCA.AUUa..aaUACAUGUGUGACGUGUAUU...UGCG...AACGACGUAAUUAU...uUUCA..G.GGGUUCGAAUCCC.CCCGA...ACCGC.GGGUA.GGGGCCCA
LC082100.1/6245-6356	AAGGGUUGUCGUU..AGGAUGGA.aCGCA.AUUa..aaUACAUGUGUGACGUGUAUU...AGCG...AACGACGUAAUUAU...uUUCA..G.GGGUUCGAAUCCC.CCCCG..aACCGC.GGGUA.GCGGCCCA
LC127213.1/6334-6441	AAAGAGUGAGUCG..aGGUAUCGG.GUUG.UCG.....AUGGCGGGUGCCGCCUAGA...CAA-...UGGCUCAUUGCUUU....CCGAggG.AGGUUCGAAUCCC.CCCUA...ACCCC.GGGUA.GGGGCCCA
M25782.1/945-1058	AAGGGUUUUGUUU..UGGUCUUC.cCGAACGCa...uaCGUUAGUGUGACUACCGUU..gUUCG...AAACAAGUAAAACA....GGAA.gG.GGGUUCGAAUCCCuCCCUA...ACCGC.GGGUAaGCGGCCCA
MF434821.1/6349-6456	ACUCGUUGUUGUU..UGGAACCG.uCUGG.UUU.....ACGCUCUGUGUGAGUAUUG...CCAC...AACAACAUAAAACG...gCGGG..G.UGGUUCGAAUCCA.CCCUU...ACCCC.GGGUA.GGGGCCCC
MF510463.1/6312-6421	AACGGUUUGCUCA.uUGGUUUGC..GGAA.ACC....uCUCACGUGUGGCGUUGAAG...UUUCu.aUGGGCAGUAAUUCU....GCAA..G.GGGUUCGAAUCCC.CCCUU...UCCCC.GGGUA.GGGGCCCA
MF510466.1/6312-6421	AACGGUUUGCUCA.uUGGUUUGC..GGAA.ACC....uCUCACGUGUGGCGUUGAAG...UUUCu.aUGGGCAGUAAUACU....GCAA..G.GGGUUCGAAUCCC.CCCUU...UCCCC.GGGUA.GGGGCCCA
MF960828.1/6384-6491	CGGCUUUCUCAUC..CGGAUCGCuUCACC.CU......CUCUCUUGUUAAGAUCAA....GGUUU..GAUGAGAUAGUAUU...uGCGA..G.GGGUUCGAAUCCC.CCCUA...UCCCC.GGGUA.GGGGCCCA
MG001349.1/6197-6303	ACCUGUUAUUUCC..UGGAUCAC..CUGU.UAA.....CGUACGCGUGGCGUAUAUU...ACAG..uGGGAAUAACUAAAA....GUGA..G.AGGUUCGAAUCCU.CCCUA...ACCCC.GGGUU.GGGGCCGA
MH063882.1/6245-6353	AAGGGUUGUCGUU..GGGAUGGA.aCGCA.AUUa..aaUACAUGUGUGACGUGUAUU...AGCG...AACGACGUAAUUAU....UUCA..G.GGGUUCGA-UCCC.CCCCG...AACGC.GGGUA.GCGGCCCA
MH271411.1/6313-6422	AACGGUUUGCUCA.uUGGUUUGC..GAAA.ACC....uCUCGCGUGUGACGCUGAAG...UUUCu.aUGGGCAGUAAUUCU....GCAA..G.GGGUUCGAAUCCC.CCCUU...UCCCC.GGGUA.GGGGCCCA
MH271414.1/6313-6421	AACGGUUUGCUCA.uUGGUUUGC..AAAA.ACC....uCUCGCGUGUGACGCUGAAG...UUUUu.aUGGGCAGUAAUUCU....GCAA..G.GGGUUCGAAUCCC.CCCUU...UCCCC.GGGUA.GGGG-CCA
MH271416.1/6314-6424	AACGGUUUGCUCA.uUGGUUUGC.gAAAA.CCU.....CUCGCGUGUGACGCUGAAG...UUUUu.aUGGGCAGUAAUUCU....GCAA..G.GGGUUCGAAUCCC.CCCUU..uUCCCC.GGGUA.GGGAGCCA
MH271423.1/6314-6422	AACGGUUUGCUCA.uUGGUUUGC..GAAA.ACC....uCUCGCGUGUGACGCUGAAG...UUUCu.aUGGGCAGUAAUUCU....GCAA..G.GGGUUCGAAUCCC.CCCUU...UCCCC.GGGUA.GGGG-CCA
MH271424.1/6314-6422	ACGGUUUGCCCAU..UGGUUUGC..GGAA.ACC....uCUCACGUGUGACGUUGAAG...UUUC..uAUGGGCAGUAAUUC...uGCAA..G.GGGUUCGAAUCCC.CCCUU...UCCCC.GGGUA.GGGGCCCA
MH271426.1/6313-6422	AACGGUUUGCUCA.uUGGUUUGC.gAAAA.CCU.....CUCGCGUGUGACGCUGAAG...UCUUu.aUGGGCAGUAAUUCU....GCAA..G.GGGUUCGAAUCCC.CCCUU...UCCCC.GGGUA.GGGGCCCA
MH271427.1/6313-6422	AACGGUUUGCUCA.uUGGUUUGC.gAAAA.CCU.....CUCGCGUGUGACGCUGAAG...UUUUa.aUGGGCAGUAAUUCU....GCAA..G.GGGUUCGAAUCCC.CCCUU...UCCCC.GGGUA.GGGGCCCA
MH271428.1/6313-6421	AACGGUUUGCUCA.uUGGUUUGC.gAAAA.CCU.....CUCGCGUGUGACGCUGAAG...UUUUu.aUGGGCAGUAAUUCU....GCAA..G.GGGUUCGAAUCCC.CCCUU...UCCCC.GGGUA.GGGG-CCA
MH271429.1/6313-6422	AACGGUUUGCUCA.uUGGUUUGC..GAAA.ACC....uCUCGCGUGUGACGCUGAAG...UCUUc.aUGGGCAGUAAUUCU....GCAA..G.GGGUUCGAAUCCC.CCCUU...UCCCC.GGGUA.GGGGCCCA
MH271432.1/6314-6424	AACGGUUUGCUCA.uUGGUUUGC..GGAAACC.....uCUCACGUGUGACGCUGAAG..uUUCU..aUGGGCAGUAAUUCU....GCAA..G.GGGUUCGAAUCCC.CCCUU..uUCCCC.GGGUA.GGGGCCCA
MH271435.1/6314-6424	AACGGUUUGCUCA.uUGGUUUGC..GGAA.ACC....uCUCGCGUGUGACGCUGAAG...UUUCu.aUGGGCAGUAAUUCU....GCAA..G.GGGUUCGAAUCCC.CCCUU..uUCCCC.GGGUA.GGGGCCCA
MH730944.1/579-690	AACGAUUGUCAUAucUGGAUCCA..ACAGUU.-.....AAACCAUGUGAUGGUGUAU..aCUGUg.gUGUGGCGUAAAACA...uCGGA..G.AGGUUCGAAUCCU.CCCCU..aACCGC.GGGUA.GCGGCCCA
MH730945.1/726-837	AACGAUUGUCAUAucUGGAUCCA..GCAGUU.-.....AAACCAUGUGAUGGUGUAU..aCUGUg.gUAUGGCGUAAAACA...aCGGA..G.AGGUUCGAAUCCU.CCCCA..aACCGC.GGGUA.GCGGCCCA
MH730947.1/579-690	AACGAUUGUCAUAucUGGAUCCA..GCAGUU.-.....AAACCAUGUGAUGGUGUAU..aCUGUg.gUAUGGCGUAAAACA...aCGGA..G.AGGUUCGAAUCCU.CCCCU..aACCGC.GGGUA.GCGGCCCA
MH730950.1/579-690	AACGAUUGUCAUAucUGGAUCCA..GCAGUU.-.....AAACCGUGUGACGGUGUAU..aCUGUg.gUAUGGCGUAAAACA...aCGGA..G.AGGUUCGAAUCCU.CCCCU..aACCGC.GGGUA.GCGGCCCA
MH730953.1/579-690	AACGAUUGUCAUAucUGGAUCCA..GCAGUU.-.....AAACCAUGUGAUGGCGUAU..aCUGUg.gUAUGGCGUAAAACA...aCGGA..G.AGGUUCGAAUCCU.CCCCU..aACCGC.GGGUA.GCGGCCCA
MH837097.1/6375-6482	CGGCUUUCUCAUC..CGGAUCGC.uUGAC.CCU.....CUCUCUUGUUAAGAUGAAG...GUUU...GAUGAGAUAGUAUU...uGCGA..G.GGGUUCGAAUCCC.CCCUG...UCCCC.GGGUA.GGGGCCCA
MK012556.1/6284-6397	AAGGGUUUUGGGC.gUGGAAUCG..cAUAUGUG.....UGGUAGUGUGACUAUCUAAucaUAUg..uGCCCGAGUAAAAUA..aACGA...G.AGGUUCGAAUCCU.CCCUC...ACCCC.GGGUuAGGGGCCCA
NC_001728.1/6507-6618	AAGGGUUGUGUAU.aUGGGUCAU..GCGG.AUAaa.guUAUACUGGUGCAGUAUAAC...CCGU..uAUACACAUUAAAUU....AUGA..G.GGAUUCGAAUUCC.CCCUU...ACCUC.GGGUA.GAGGCCCA
X70882.1/655-765		AAGGGUUGUGUCU..UGGAUCGC..GCGG.GUUga.auGUAUAUGGUUCAUAUACAU...CCGC...AGGCACGCAAUAAA....GCGA..G.GGGUUCGAAUCCC.CCCGU..uACCCC.CGGUA.GGGGCCCA
X70883.1/655-765		AAGGGUUGUGUCU..UGGAUCGC..GCGA.GUCaa.auGUAUAUGGUUCAUAUACAU...CCGC...AGGCACGUAAUAAA....GCGA..G.GGGUUCGAAUCCC.CCCGU..uACCCC.CGGUA.GGGGCCCA
X72586.1/728-840		AAGGGUUAGUUGU..UGGAGUUU.uCACGUGA......GACGUUGGUGCAACGUAACu.gCGUG..uACAACUGUAAAAGU...aAAAA..G.GGGUUCGAAUCCC.CCCUU..uACCCC.GGGUAuGGGGCCCA
Z96945.1/574-684		AAGGGUUGUGUCU..UGGAUCGC..GCGG.GGUcaaauGUAUAUGGUUCAUAUACAU...CCGC...AGGCACGUAAUAAA....GCGA..G.-GGUUCGAAUCCC.CCCGU..uACCCC.CGGUA.GGGGCCCA
#=GC SS_cons	::::::<<<<<<<..----AAAA..<<<<<.--...<<<<<<<<<___>>>>>>>>>..>>>>>...>>>>>>>,,,,,,,....aaaa..<.<<<_______>>>.>BBB,...,<<<<.bbb__.>>>>::::
#=GC cons	ARnRRUUnnnnnn--YGGnYYnn--nnnR-nnn-----nnnnnnnGUGnnnnnnnnn---Ynnn---nnnnnnRUnRnAnn----nnRA--G-RGGUUCGAAUCCC-CCCYn---ACCCC-GGGUA-GGGGCCCA
//
